# Femora Nutrient Foramina and Aerobic Capacity in Giant Extinct Xenarthrans

**DOI:** 10.1101/2023.09.27.559456

**Authors:** Luciano Varela, P. Sebastián Tambusso, Richard A. Fariña

**Affiliations:** Departamento de Paleontología, Facultad de Ciencias, Universidad de la República, Iguá 4225, 11400, Montevideo, Uruguay; Servicio Académico Universitario y Centro de Estudio Paleontológicos (SAUCE-P), Universidad de la República, Departamento de Canelones, Santa Isabel s/n, 91500, Sauce, Uruguay

**Author notes:** Corresponding author: Luciano Varela,.

**Keywords:** South America, Folivora, Cingulata, Quaternary, Macroevolution, Metabolism

## Abstract

Nutrient foramina are small openings in the periosteal surface of long bones that traverse the cortical layer and reach the medullary cavity. They are important for the delivery of nutrients and oxygen to bone tissue, and are crucial for the repair and remodeling of bones over time. The nutrient foramina in the femur’s diaphysis are related to the energetic needs of the femur, and have been shown to be related to the maximum metabolic rate (MMR) of taxa. Here, we investigate the relationship between nutrient foramen size and body mass as a proxy to the aerobic capacity of taxa in living and extinct xenarthrans, including living sloths, anteaters, and armadillos, as well as extinct xenarthrans such as glyptodonts, pampatheres, and ground sloths. Sixtynine femora were sampled, including 19 from extant taxa and 50 from extinct taxa. We obtained the blood flow index (Q_i_) based on foramina area and performed PGLS and phylogenetic ANCOVA in order to explore differences among mammalian groups. Our results show that among mammals, taxa commonly associated with lower metabolism like marsupials and living xenarthrans showed relatively smaller foramina, while the foramina of giant extinct xenarthrans like ground sloths and glyptodonts overlapped with non-xenarthran placentals. Consequently, Q_i_ estimations indicated aerobic capacities comparable to other placental giant taxa like elephants or some ungulates. Furthermore, the estimation of the MMR for fossil giant taxa showed similar results, with almost all taxa showing high values except for those for which strong semi-arboreal or fossorial habits have been described. Moreover, the results are compatible with the diets predicted for extinct taxa, which indicate a strong consumption of grass similar to ungulates and in contrast to the folivorous or insectivorous diets of extant xenarthrans. The ancestral reconstruction of the MMR values indicated a lack of a common pattern for all xenarthrans, strongly supporting the occurrence of low metabolic rates in extant forms due to their particular dietary preferences and arboreal or fossorial habits. Our results highlight the importance of considering different evidence beyond the phylogenetic position of extinct taxa, especially when extinct forms are exceptionally different from their extant relatives. Future studies evaluating the energetic needs of giant extinct xenarthrans should not assume lower metabolic rates for these extinct animals based solely on their phylogenetic position and the observations on their extant relatives.
