## Supplementary material for "Femora Nutrient Foramina and Aerobic Capacity in Giant Extinct Xenarthrans": Table S1

### Sheet: New Data
Species	Cat. Number	Body Mass (g)	MMR	Femur Length (mm)	Foramen Diameter (mm)	Qi = r4/L	BM Source
Bradypus torquatus	MHND w/n	3900		98.5	0.204	1.1e-06	Marquet andCofre, 1999
Bradypus tridactilus	MHND 145	3850		101.8	0.306	5.38e-06	Silva and Downing, 1995
Cabassous unicinctus	MHND 84	3200		70.5	0.282	5.61e-06	Emmons, 1990
Cabassous unicinctus	MHND 83	3200		79.3	0.448	3.17e-05	Emmons, 1990
Cabassous unicinctus	MHND 13890	3200		78.3	0.386	1.77e-05	Emmons, 1990
Catonyx cuvieri	MHND 228	598000		448	2.739	0.00785	Dantas et al. 2022
Catonyx cuvieri	MHND 2565	598000		385	1.988	0.00254	Dantas et al. 2022
Catonyx cuvieri	MHND 2566	598000		406	1.757	0.00147	Dantas et al. 2022
Catonyx cuvieri	MHND 2563	598000		396	2.429	0.00549	Dantas et al. 2022
Chaetophractus vallerosus	MHND 215	1030		66	0.336	1.21e-05	Silva and Downing, 1995
Chaetophractus vallerosus	MHND 68	1030		64.5	0.326	1.09e-05	Silva and Downing, 1995
Cyclopes didactylus	MHND 114	240		36	0.112	2.73e-07	White and Seymour, 2003
Dasypus hybridus	MHND 9663	1600		67.3	0.273	5.16e-06	Silva and Downing, 1995
Dasypus novencintus	MHND 24	4500	8838	90	0.278	4.15e-06	Clutton-Brock and Wilson, 2002; Boily 2002 (MMR)
Dasypus punctatus	MHND 9414	19309		160	0.472	1.94e-05	This study. Based on femur length
Dasypus punctatus	MHND 2162	42028		200	0.939	0.000243	This study. Based on femur length
Euphractus sexcintus	MHND 62	4800		82.3	0.404	2.02e-05	Silva and Downing, 1995
Euphractus sexcintus	MHND 12222	4800		70.3	0.367	1.61e-05	Silva and Downing, 1995
Glossotherium robustum	MNHN-M w/n	1713000		510	2.772	0.00724	Bargo et al., 2000
Glossotherium robustum	MNHN-M w/n	1713000		500	2.77	0.00736	Bargo et al., 2000
Glyptodon reticulatus	MNHN-M w/n	862300		550	3.387	0.015	Fariña et al., 1998
Glyptodon reticulatus	MNHN-M 27	862300		550	3.065	0.01	Fariña et al., 1998
Glyptodon reticulatus	MNHN-M 1525	862300		506	2.107	0.00243	Fariña et al., 1998
Glyptodon reticulatus	MHND w/n	862300		515	3.438	0.017	Fariña et al., 1998
Glyptodon reticulatus	MNHN-F PAM 158	862300		513	3.117	0.0115	Fariña et al., 1998
Glyptodon reticulatus	MNHN-F PAM 162	862300		555	3.4	0.015	Fariña et al., 1998
Glyptodon reticulatus	MPAC 1868	862300		468	2.197	0.00311	Fariña et al., 1998
Glyptodon reticulatus	MNHN-M 27	862300		500	3.204	0.0132	Fariña et al., 1998
Glyptodon reticulatus	MNHN-M 1003	862300		530	2.331	0.00348	Fariña et al., 1998
Holmesina majus	MHND 472	177900		347	0.972	0.000161	Vizcaíno et al., 2006 (Similar to H. occidentalis)
Holmesina majus	MHND 473	177900		316	1.001	0.000199	Vizcaíno et al., 2006 (Similar to H. occidentalis)
Lestodon armatus	MPAC w/n	3397000		696	3.97	0.0223	Fariña et al., 1998
Lestodon armatus	MNHN-M 2325	3397000		680	3.691	0.0171	Fariña et al., 1998
Lestodon armatus	MNHN-M 155	3397000		710	3.412	0.0119	Fariña et al., 1998
Lestodon armatus	MNHN-M w/n	3397000		720	3.023	0.00725	Fariña et al., 1998
Lestodon armatus	MNHN-M 2790	3397000		720	4.191	0.0268	Fariña et al., 1998
Lestodon armatus	AdV 977	3397000		690	3.443	0.0127	Fariña et al., 1998
Macrauchenia patachonica	MNHN-F PAM 78	988000		564	2.327	0.00325	Fariña et al., 1998
Manis javanica	MHND 13	5150		88	0.587	8.43e-05	Ernest, 2003
Megatherium americanum	MHND 121	3564000		720	3.893	0.0199	Fariña et al., 1998
Megatherium americanum	MHND 23	3564000		680	2.894	0.00645	Fariña et al., 1998
Megatherium americanum	MNHN-F 1881.35	3564000		652	3.706	0.0181	Fariña et al., 1998
Megatherium americanum	MPAC 898	3564000		696	3.847	0.0197	Fariña et al., 1998
Megatherium americanum	MNHN-M 375	3564000		650	4.003	0.0247	Fariña et al., 1998
Megatherium americanum	MNHN-M w/n	3564000		690	3.974	0.0226	Fariña et al., 1998
Megatherium americanum	MHND 213	3564000		587	3.027	0.00894	Fariña et al., 1998
Mylodon darwinii	AdV B-2(9)	1986000		695	2.881	0.0062	Fariña et al., 1998
Myrmecophaga tridactyla	MHND 105	39000		211	0.9	0.000194	Mendoza et al., 2002
Neoglyptatelus uruguayensis	MNHN-M 1642	8993		128.5	0.594	6.06e-05	This study. Based on femur length
Neosclerocalyptus ornatus	MNHN-F R.191 D	300000		284	2.197	0.00513	Fariña, 1995
Neosclerocalyptus paskoensis	MHND 170	300000		348	1.718	0.00156	Fariña, 1995 (Similar to N. ornatus)
Nothrotherium maquinense	MHND 1/1845 6697	171000		255	1.04	0.000287	Dantas, 2022
Panochthus tuberculatus	MPAC w/n	1061000		460	2.106	0.00267	Fariña et al., 1998
Panochthus tuberculatus	MNHN-M w/n	1061000		550	2.661	0.0057	Fariña et al., 1998
Phascolarctos cinereus	MHND 29	10250		149	0.384	9.12e-06	Strahan, 1995
Priodontes maximus	MHND 100	45000		164	0.861	0.000209	Silva and Downing, 1995
Propraopus sulcatus	MHND 11686	47000		193	0.821	0.000147	Fariña and Vizcaíno, 1997
Scelidotherium leptocephalum	MHND 224	1057000		463	1.828	0.00151	Bargo et al., 2000
Scelidotherium leptocephalum	MHND 63	1057000		435	2.37	0.00453	Bargo et al., 2000
Scelidotherium leptocephalum	MHND 67	1057000		510	1.976	0.00187	Bargo et al., 2000
Scelidotherium leptocephalum	MNHN-M w/n	1057000		465	1.227	0.000305	Bargo et al., 2000
Tamandua tetradactyla	MHND 110	5500		98	0.293	4.7e-06	Silva and Downing, 1995
Tamandua tetradactyla	MHND 111	5500		100	0.556	5.97e-05	Silva and Downing, 1995
Toxodon platensis	MPAC 1846	1642000		583	3.102	0.00993	Fariña et al., 1998
Valgipes bucklandi	MHND 3351	724000		420	1.777	0.00148	McDonald, 2023
Valgipes bucklandi	MHND 7717	724000		420	3.438	0.0208	McDonald, 2023
Vombatus ursinus	MHND 32	26000		128.4	0.631	7.72e-05	Strahan, 1995

### Sheet: Seymour et al. 2012
Species	Body Mass (g)	BMR	MMR	Femur Length (mm)	Foramen Diameter (mm)	Qi = r4/L	Source
Aepyprymnus rufescens	2820	1072		103.961	0.598972	3.06833e-05	Seymour et al. 2012
Alces alces	325000	51632.5		429.5	1.78889	0.00149806	Seymour et al. 2012
Antechinus minimus				26.67	0.157455	2.16456e-06	Seymour et al. 2012
Arctocephalus fosteri	55000			73.25	0.995107	0.000263523	Seymour et al. 2012
Arctocephalus pusillus	75000			128.412	1.02445	0.00108147	Seymour et al. 2012
Bettongia lesueur	1300			78.0125	0.437793	2.18546e-05	Seymour et al. 2012
Bettongia penicillata	1018	561	11682	79.61	0.405743	1.73264e-05	Seymour et al. 2012
Bos taurus	225000	46240	1453500	390	1.55351	0.000934957	Seymour et al. 2012
Camelus dromedarius	402000	40497	1206000	456.25	1.56434	0.000863728	Seymour et al. 2012; Sharp 2012
Canis familiaris	30625		258365	192	0.312925	4.12517e-06	Koteja 1987; Seymour et al. 2012; Genoud et al. 2018
Capra hircus	45000	12660	80682	196	0.959452	0.000270227	Seymour et al. 2012
Cervus eldii				276.5	1.07369	0.000302786	Seymour et al. 2012
Dama dama	70000			249.5	1.05979	0.000327054	Seymour et al. 2012
Dasyuroides byrnei	92	72	1435.2	33.6925	0.184581	1.75547e-06	Seymour et al. 2012
Dendrolagus bennettianus	9300			154.5	0.559949	3.99897e-05	Seymour et al. 2012
Dorcopsis luctuosa	3570			130.25	0.328771	5.65112e-06	Seymour et al. 2012
Elephas maximus	4545400	409500	3818136	1010	4.35891	0.0246623	Seymour et al. 2012; Langman et al. 2012
Equus asinus	177500	29288		356.5	2.32028	0.00542972	Seymour et al. 2012
Equus caballus	675000	65000	3360300	463.75	3.55839	0.0244653	Seymour et al. 2012
Felis catus	4600	2048		109.1	0.37821	1.47526e-05	Seymour et al. 2012
Gazella dorcas	21370			154	0.718082	0.000107955	Seymour et al. 2012
Giraffa camelopardalis	750000			435	2.29489	0.00399476	Seymour et al. 2012
Hydrurga leptonyx	380000			139.25	0.939644	0.000349999	Seymour et al. 2012
Hypsiprymnodon moschatus	500			62.4	0.235702	3.24565e-06	Seymour et al. 2012
Isoodon obesulus	717	222	5731.8	62.035	0.369789	2.91277e-05	Seymour et al. 2012
Lama glama	100000	26450		290	1.30992	0.00072342	Seymour et al. 2012
Lasiorhinus latifrons	29917	2992		132.55	0.52217	3.46251e-05	Seymour et al. 2012
Leporillus conditor	315			41.5025	0.394898	9.64407e-06	Seymour et al. 2012
Lepus capensis	3030			119.5	0.461101	2.36509e-05	Seymour et al. 2012
Lepus europaeus	4175			124.55	0.461117	2.26901e-05	Seymour et al. 2012
Lobodon carcinophagus	215000			111.72	1.80905	0.00627615	Seymour et al. 2012
Macroderma gigas	148	139		43.47	0.15335	8.03273e-07	Seymour et al. 2012
Macropus agilis	12000			184.5	0.511888	2.81225e-05	Seymour et al. 2012
Macropus greyi	10000			145.975	0.656686	8.83586e-05	Seymour et al. 2012
Macropus irma	8000			154.5	0.6231	6.1048e-05	Seymour et al. 2012
Macropus parryi	12000			195.5	0.556234	3.06032e-05	Seymour et al. 2012
Macropus robustus	29300	8100		193.5	0.95238	0.000281203	Seymour et al. 2012
Macropus rufus	32490	5861	304380	250.75	0.804733	0.000123214	Seymour et al. 2012; Dawson et al. 2004
Mucropus fuliginosus	30000			267.125	1.01392	0.000255186	Seymour et al. 2012
Ornithorhynchus anatinus	693	194		43.22	0.229529	4.08805e-06	Seymour et al. 2012
Oryctolagus cuniculus	1590	715	6750	84.2917	0.341464	1.2033e-05	Seymour et al. 2012
Ovis aries	21150	10200	60822	196.5	1.01336	0.000336672	Seymour et al. 2012
Panthera pardus	41400			244	0.956388	0.000215507	Seymour et al. 2012
Perameles gunnii	837	420		41.8	0.294769	4.90365e-06	Seymour et al. 2012
Petaurus breviceps	127	90		40.7563	0.212531	3.70267e-06	Seymour et al. 2012
Phascolarctos cinereus	6528.74	1034		155	0.59702	4.15811e-05	Seymour et al. 2012
Potorous tridactylus	976	416	7344	79.0275	0.243785	2.8227e-06	Seymour et al. 2012
Pseudocheirus peregrinus	916	431		59.0375	0.232818	1.53063e-06	Seymour et al. 2012
Rattus lutreolus	109	63		28.955	0.198646	3.36448e-06	Seymour et al. 2012
Ratus fuscipes	76	84		27.1075	0.172308	8.24078e-06	Seymour et al. 2012
Sus scrofa	55300	8250	103896	225.5	0.924633	0.000204517	Seymour et al. 2012
Tachyglossus aculeatus	2725	431	3955.8	59.295	0.265737	1.08138e-05	Seymour et al. 2012
Tapirus indicus	250000			327.5	2.22295	0.00468109	Seymour et al. 2012
Tetracerus quadricornis	19000			178	0.781581	0.000134445	Seymour et al. 2012
Thylacinus cynocephalus	30000			206.5	0.424493	1.02424e-05	Seymour et al. 2012
Ursus arctos	233000	20790.6		356.5	1.18524	0.000346176	Seymour et al. 2012
Ursus arctos				268.5	0.844623	0.000118709	Seymour et al. 2012
Vombatus ursinus	22500			148.412	1.00501	6.09432e-05	Seymour et al. 2012
Vulpes vulpes	4440	2442	50364	127.775	0.603721	6.87675e-05	Seymour et al. 2012
